# Transcriptional regulation and chromatin architecture maintenance are decoupled modular functions at the *Sox2* locus

**DOI:** 10.1101/2022.02.09.479674

**Authors:** Tiegh Taylor, Natalia Sikorska, Virlana M Shchuka, Sanjay Chahar, Chenfan Ji, Neil N Macpherson, Sakthi D Moorthy, Jennifer A Mitchell, Tom Sexton

## Abstract

How distal regulatory elements control gene transcription and chromatin topology is not clearly defined, yet these processes are closely linked in lineage specification during development. Through allele-specific genome editing and chromatin interaction analyses of the *Sox2* locus in mouse embryonic stem cells, we found a striking disconnection between transcriptional control and chromatin architecture. We trace nearly all *Sox2* transcriptional activation to a small number of key transcription factor binding sites, whose deletions have no effect on promoter-enhancer interaction frequencies or topological domain organization. Local chromatin architecture maintenance, including at the topologically associating domain (TAD) boundary downstream of the *Sox2* enhancer, is widely distributed over multiple transcription factor-bound regions and maintained in a CTCF-independent manner. Furthermore, disruption of promoter-enhancer interactions by ectopic chromatin loop formation has no effect on *Sox2* expression. These findings indicate that many transcription factors are involved in modulating chromatin architecture independently of CTCF.
