## Supplemental Table S1 for "Transcriptional regulation and chromatin architecture maintenance are decoupled modular functions at the *Sox2* locus"

### Sheet: SCR
Called 4C interactions (mm10 assembly) from SCR bait; red denotes SCR-Sox2 interactions
Genotype	Allele	Replicate	Chromosome	Interaction start	Interaction end
WT F1	both	1	chr3	34595575	34601191
			chr3	34644008	34664967
			chr3	34691245	34701461
			chr3	34721799	34729151
			chr3	34823659	34832351
			chr3	34860045	34871328
WT F1	both	2	chr3	34644740	34671629
WT F1	mus	1	chr3	34644740	34666708
			chr3	34693109	34704050
			chr3	34798704	34807834
			chr3	34822280	34830382
WT F1	cast	1	chr3	34644528	34672209
			chr3	34824596	34833856
			chr3	34878661	34888145
ΔSCR/ΔSCR	both	1	chr3	34644528	34669702
			chr3	34690757	34700132
			chr3	34769525	34777227
			chr3	34827384	34834720
			chr3	34861015	34871382
ΔSCR/ΔSCR	both	2	chr3	34651628	34669702
			chr3	34691941	34696239
			chr3	34769525	34775328
			chr3	34860045	34871382
ΔSCR/ΔSCR	mus	1	chr3	34644922	34664407
			chr3	34691941	34704050
			chr3	34770823	34779728
			chr3	34800427	34810274
			chr3	34823659	34834720
			chr3	34883026	34899848
ΔSCR/ΔSCR	cast	1	chr3	34649503	34671131
			chr3	34693491	34700132
			chr3	34769525	34777207
			chr3	34822683	34839494
			chr3	34905570	34913621
+/ΔSCR	mus (WT)	1	chr3	34556292	34564555
			chr3	34595575	34601191
			chr3	34644740	34670319
			chr3	34692612	34704358
			chr3	34722992	34729151
			chr3	34797881	34810865
			chr3	34822683	34833856
+/ΔSCR	mus (WT)	2	chr3	34646047	34666708
			chr3	34692612	34704050
			chr3	34775328	34779345
+/ΔSCR	cast (del)	1	chr3	34563338	34571086
			chr3	34613586	34617546
			chr3	34644528	34670319
			chr3	34690215	34700132
			chr3	34722194	34729151
			chr3	34770016	34775328
			chr3	34822683	34835193
			chr3	34860045	34872026
+/ΔSCR	cast (del)	2	chr3	34559021	34567773
			chr3	34692852	34702070
			chr3	34769342	34776895
			chr3	34821841	34831015
			chr3	34878903	34883236
ΔSCR/+	cast (WT)	1	chr3	34563338	34568247
			chr3	34612846	34617101
			chr3	34643287	34666708
			chr3	34691245	34700132
			chr3	34822683	34834297
ΔSCR/+	mus (del)	1	chr3	34644922	34669393
			chr3	34691941	34705067
			chr3	34773886	34779929
			chr3	34822683	34834720
ΔSCR/+	mus (del)	2	chr3	34605866	34610922
			chr3	34629572	34636465
			chr3	34644740	34666708
			chr3	34691245	34700132
			chr3	34769525	34779345
			chr3	34790479	34801290
			chr3	34826740	34832351
			chr3	34916016	34926549
ΔSRR109/+	cast (WT)	1	chr3	34644740	34669702
			chr3	34838702	34845690
			chr3	34859009	34868426
ΔSRR109/+	cast (WT)	2	chr3	34644662	34661182
			chr3	34691941	34696085
			chr3	34865829	34871328
			chr3	34878903	34883236
ΔSRR109/+	mus (del)	1	chr3	34644664	34662055
			chr3	34693109	34704358
			chr3	34770823	34779345
			chr3	34839494	34842507
ΔSRR109/+	mus (del)	2	chr3	34644662	34671629
			chr3	34693109	34705902
			chr3	34773886	34779728
			chr3	34797881	34805668
			chr3	34821996	34828957
ΔSRR107+111/+	cast (WT)	1	chr3	34644662	34666708
			chr3	34822683	34835893
ΔSRR107+111/+	cast (WT)	2	chr3	34644008	34671131
ΔSRR107+111/+	mus (del)	1	chr3	34636465	34639555
			chr3	34644662	34669393
			chr3	34692612	34703480
			chr3	34771479	34779345
			chr3	34823659	34833856
ΔSRR107+111/+	mus (del)	2	chr3	34644662	34662055
			chr3	34692852	34705902
			chr3	34726066	34729151
			chr3	34773886	34779728
			chr3	34822280	34836172
ΔSRR107-111/+	cast (WT)	1	chr3	34647249	34663193
			chr3	34691941	34701461
			chr3	34822683	34831015
ΔSRR107-111/+	cast (WT)	2	chr3	34644740	34670628
			chr3	34692852	34701461
			chr3	34879437	34883854
ΔSRR107-111/+	mus (del)	1	chr3	34644922	34662055
			chr3	34692852	34704050
			chr3	34771479	34779929
			chr3	34823659	34834720
ΔSRR107-111/+	mus (del)	2	chr3	34616130	34620142
			chr3	34644662	34660375
			chr3	34691941	34705067
			chr3	34772005	34780574
			chr3	34792162	34803767
			chr3	34833856	34839494
			chr3	34889271	34906283
ΔSCR-dCTCF/+	cast (WT)	1	chr3	34594533	34601191
			chr3	34644528	34661182
			chr3	34689644	34700858
			chr3	34776349	34780026
			chr3	34865605	34869689
			chr3	34880889	34889550
			chr3	34895685	34899848
ΔSCR-dCTCF/+	cast (WT)	2	chr3	34644740	34670319
			chr3	34691941	34703126
			chr3	34822280	34832999
ΔSCR-dCTCF/+	mus (del)	1	chr3	34601191	34605009
			chr3	34642924	34670628
			chr3	34692612	34704358
			chr3	34776349	34784093
			chr3	34797881	34806662
			chr3	34822280	34834297
			chr3	34877182	34881565
			chr3	34888145	34891865
			chr3	34906283	34909804
ΔSCR-dCTCF/+	mus (del)	2	chr3	34644922	34671629
			chr3	34692852	34703480
			chr3	34720688	34728489
			chr3	34773886	34781979
			chr3	34801290	34805668
			chr3	34880889	34888993
ΔSRR85-95+SCR-dCTCF/+	cast (WT)	1	chr3	34595575	34602505
			chr3	34644008	34671629
			chr3	34720688	34728489
			chr3	34776349	34780026
			chr3	34837687	34841952
			chr3	34860733	34872643
ΔSRR85-95+SCR-dCTCF/+	cast (WT)	2	chr3	34593308	34601191
			chr3	34644528	34665973
			chr3	34691245	34703126
			chr3	34833856	34841952
			chr3	34878661	34885412
ΔSRR85-95+SCR-dCTCF/+	mus (del)	1	chr3	34614800	34618731
			chr3	34642924	34662055
			chr3	34697807	34706830
			chr3	34720336	34732901
			chr3	34776349	34781914
			chr3	34880207	34891794
			chr3	34927604	34939441
ΔSRR85-95+SCR-dCTCF/+	mus (del)	2	chr3	34644662	34660375
			chr3	34693109	34704050
			chr3	34721799	34733149
			chr3	34773886	34780598
			chr3	34797881	34806662
			chr3	34865605	34871382
			chr3	34888708	34899196
ΔSRR85-95+107-dCTCF/+	cast (WT)	1	chr3	34643392	34660291
			chr3	34688379	34700858
			chr3	34721799	34729552
			chr3	34774801	34779728
			chr3	34880431	34889550
ΔSRR85-95+107-dCTCF/+	cast (WT)	2	chr3	34644528	34672209
			chr3	34692852	34696239
			chr3	34770823	34773886
ΔSRR85-95+107-dCTCF/+	mus (del)	1	chr3	34598198	34605280
			chr3	34644662	34659900
			chr3	34669702	34673785
			chr3	34693491	34706562
			chr3	34720688	34733149
			chr3	34775328	34782802
			chr3	34805668	34812253
			chr3	34821996	34839018
			chr3	34861263	34872996
			chr3	34880431	34889271
ΔSRR85-95+107-dCTCF/+	mus (del)	2	chr3	34644740	34673785
			chr3	34692612	34703480
			chr3	34721321	34732309
			chr3	34774372	34782802
			chr3	34801290	34812730
			chr3	34879954	34888145
hSOX9	mus	1	chr3	34596816	34602197
			chr3	34643113	34672771
			chr3	34795634	34805668
			chr3	34866561	34871328
hSOX9	mus	2	chr3	34594819	34602197
			chr3	34639555	34670062
			chr3	34720688	34728351
			chr3	34793279	34797881
			chr3	34818321	34826740
			chr3	34860045	34872720
hSOX9	mus	3	chr3	34643113	34672771
			chr3	34797881	34807344
			chr3	34822280	34834588
			chr3	34865829	34872996
			chr3	34879954	34883236
hSOX9	mus	4	chr3	34593830	34605280
			chr3	34639555	34672771
			chr3	34821702	34832999
			chr3	34862444	34877936
			chr3	34888993	34899848
			chr3	34917681	34929078
hSOX9-CTCF(SCR)	mus	1	chr3	34596316	34602197
			chr3	34643287	34665973
			chr3	34705659	34709917
			chr3	34799103	34802221
			chr3	34868426	34872836
			chr3	34892728	34897135
hSOX9-CTCF(SCR)	mus	2	chr3	34643113	34670319
			chr3	34704358	3710391
			chr3	34834297	34837864
			chr3	34936754	34940678
hSOX9-CTCF(SCR)	mus	3	chr3	34643392	34668107
			chr3	34705821	34709917
			chr3	34797881	34812730
			chr3	34880573	34892728
			chr3	34906130	34910803
hSOX9-CTCF(SCR)	mus	4	chr3	34643113	34660375
			chr3	34705773	34710391
			chr3	34800427	34812253
			chr3	34878661	34887740
hSOX9-CTCF(Sox2)	mus	1	chr3	34643113	34671629
			chr3	34797881	34805668
			chr3	34879954	34889550
hSOX9-CTCF(Sox2)	mus	2	chr3	34643113	34671629
			chr3	34821841	34827194
hSOX9-CTCF(Sox2)	mus	3	chr3	34592211	34599684
			chr3	34643113	34671629
			chr3	34797881	34812253
			chr3	34878903	34883854
hSOX9-CTCF(Sox2)	mus	4	chr3	34643392	34670319
			chr3	34794172	34807344
			chr3	34826971	34836172
			chr3	34861263	3486989
			chr3	34891865	34899196
			chr3	34939542	34947314

### Sheet: hSOX9
Called 4C interactions (mm10 assembly) from hSOX9 bait; red denotes interaction with Sox2; green denotes interaction with SCR
Genotype	Allele	Replicate	Chromosome	Interaction start	Interaction end
hSOX9	mus	1	chr3	34646047	34662055
			chr3	34741223	34750338
			chr3	34777227	34780574
			chr3	34825411	34831015
			chr3	34862444	34871328
hSOX9	mus	2	chr3	34644740	34648261
			chr3	34669393	34675566
			chr3	34741598	34749131
hSOX9	mus	3	chr3	34740485	34744547
hSOX9	mus	4	chr3	34655611	34673877
			chr3	34724586	34730920
			chr3	34749652	34759919
			chr3	34816255	34821139
			chr3	34915500	34925443
hSOX9-CTCF(SCR)	mus	1	chr3	34595575	34603499
			chr3	34644740	34672209
			chr3	34747044	34761602
			chr3	34774801	34778975
			chr3	34863821	34871328
			chr3	34906130	34910617
hSOX9-CTCF(SCR)	mus	2	chr3	34643483	34670319
			chr3	34749131	34762072
			chr3	34860045	34865605
			chr3	34893932	34899848
			chr3	34943071	34947314
hSOX9-CTCF(SCR)	mus	3	chr3	34644740	34665973
			chr3	34748951	34760919
			chr3	34880431	34892833
hSOX9-CTCF(SCR)	mus	4	chr3	34640740	34659900
			chr3	34736883	34744835
			chr3	34749381	34763045
			chr3	34818941	34840022
			chr3	34859194	34869689
			chr3	34883854	34888145
			chr3	34902685	34910803
hSOX9-CTCF(Sox2)	mus	1	chr3	34644922	34663193
			chr3	34746901	34758561
hSOX9-CTCF(Sox2)	mus	2	chr3	34643287	34658424
			chr3	34720688	34730920
hSOX9-CTCF(Sox2)	mus	3	chr3	34655611	34671629
			chr3	34743985	34757169
			chr3	34886923	34890831
hSOX9-CTCF(Sox2)	mus	4	chr3	34606698	34611759
			chr3	34643483	34663193
			chr3	34741223	34749131
			chr3	34819491	34826740
